# Story of an infection: viral dynamics and host responses in the *Caenorhabditis elegans*-Orsay virus pathosystem

**DOI:** 10.1101/2023.10.31.564947

**Authors:** Victoria G. Castiglioni, Maria J. Olmo-Uceda, Ana Villena-Giménez, Juan C. Muñoz-Sánchez, Santiago F. Elena

**Author notes:** These authors contributed equally to this work (Victoria G. Castiglioni, Maria J. Olmo-Uceda).

## Abstract

Orsay virus (OrV) is the only known natural virus affecting *Caenorhabditis elegans*, with minimal impact on the worm’s fitness due to its robust innate immune response. This study aimed to understand the interactions between *C. elegans* and OrV by tracking the infection’s progression during larval development. Four distinct stages of infection were identified based on viral load, with a peak in capsid-encoding RNA2 coinciding with the first signs of viral egression. Transcriptomic analysis revealed temporal changes in gene expression and functions induced by the infection. A specific set of up- regulated genes remained active throughout the infection, and genes correlated and anticorrelated with virus accumulation were identified. Responses to OrV mirrored reactions to other biotic stressors, distinguishing between virus-specific responses and broader immune responses. Additionally, mutants of early response genes and defense-related processes showed altered viral load progression, uncovering new players in the antiviral defense response.
