## Supplementary Tables for "Story of an infection: viral dynamics and host responses in the *Caenorhabditis elegans*-Orsay virus pathosystem": Supplementary Table S4_experimentsComparison.xlsx

### Sheet: Experiments Comparison
Experiments used for the comparison analysis (version 3)
id	Gene.Set.name in WormExp2.0. If extra*	Microbe.strain.used.for.exposure.treatment	C..elegans.strain.used	Virulence	Category	Control.microbe	Stage	Timepoint
L1.O.2	Orsay 2hpi (this study)*	Orsay virus	N2	Pathogenic	Virus	M9	L1	2 h
L1.O.4	Orsay 4hpi (this study)*	Orsay virus	N2	Pathogenic	Virus	M9	L1	4 h
L1.O.6	Orsay 6hpi (this study)*	Orsay virus	N2	Pathogenic	Virus	M9	L1	6 h
L1.O.8	Orsay 8hpi (this study)*	Orsay virus	N2	Pathogenic	Virus	M9	L1	8 h
L1.O.12	Orsay 12hpi (this study)*	Orsay virus	N2	Pathogenic	Virus	M9	L1	12 h
L1.O.18	Orsay 18hpi (this study)*	Orsay virus	N2	Pathogenic	Virus	M9	L1	18 h
L1.O.22	Orsay 22hpi (this study)*	Orsay virus	N2	Pathogenic	Virus	M9	L1	22 h
L1.O.26	Orsay 26hpi (this study)*	Orsay virus	N2	Pathogenic	Virus	M9	L1	26 h
L1.O.32	Orsay 32hpi (this study)*	Orsay virus	N2	Pathogenic	Virus	M9	L1	32 h
L1.O.38	Orsay 38hpi (this study)*	Orsay virus	N2	Pathogenic	Virus	M9	L1	38 h
L1.O.44	Orsay 44hpi (this study)*	Orsay virus	N2	Pathogenic	Virus	M9	L1	44 h
L3.O.12	by virus Orsay (Chen)*	Orsay virus	N2	Pathogenic	Virus	M9	L3	12 h
u.Yp.1	by biofilms of Y. pseudotuberculosis at 1h	Yersinia pseudotuberculosis	N2	Pathogenic	Gram-	without biofilm	NA	1 h
u.Yp.24	Y. pestis vs. E. coli	Yersinia pestis	N2	Pathogenic	Gram-	E. coli OP50	NA	24 h
u.Vc.24.a	exposed to Vibrio cholerae with intact hemolysin A gene	Vibrio cholerae	N2	Pathogenic	Gram-	E. coli OP50	NA	24 h
u.Vc.24.b	exposed to Vibrio cholerae E7946	Vibrio cholerae E7946	N2	Pathogenic	Gram-	E. coli OP50	NA	24 h
u.Xn.4.a	infected by X. Nematophila	Xenorhabdus nematophila	N2	Pathogenic	Gram-	E. coli OP50	NA	4 h
u.Xn.4.b	on X. nematophila	Xenorhabdus nematophila	N2	Pathogenic	Gram-	E. coli OP50	NA	4 h
L4.Pa.24	by P. aeruginosa PA14 (McEwan)	Pseudomonas aeruginosa PA14	N2	Pathogenic	Gram-	E. coli OP50	L4	24 h
u.Pa.m	PA14	Pseudomonas aeruginosa PA14	N2	Pathogenic	Gram-	E. coli OP50	NA	combined (4 12 & 24 h)
u.Sm.4.a	infected by S. Marcescens	Serratia marcescens	N2	Pathogenic	Gram-	E. coli OP50	NA	4 h
u.Sm.4.b	on S. marcescens	Serratia marcescens	N2	Pathogenic	Gram-	E. coli OP50	NA	4 h
u.Sm.24.a	by S. marcescens (Wong)	Serratia marcescens	N2	Pathogenic	Gram-	E. coli OP50	NA	24 h
u.Sm.24.b	S. marcescens 24h RNASeq	Serratia marcescens	N2	Pathogenic	Gram-	E. coli OP50	NA	24 h
u.Sm.24.c	S. marcescens 24h TillingArray	Serratia marcescens	N2	Pathogenic	Gram-	E. coli OP50	NA	24 h
u.Sm.24.d	S. marcescens 24h cDNAArray	Serratia marcescens	N2	Pathogenic	Gram-	E. coli OP50	NA	24 h
u.Pl.24.a	by P. luminescens (Wong)	Photorhabdus luminescens	N2	Pathogenic	Gram-	E. coli OP50	NA	24 h
u.Pl.24.b	P.luminescens 24h RNASeq	Photorhabdus luminescens	N2	Pathogenic	Gram-	E. coli OP50	NA	24 h
u.Pl.24.c	P.luminescens 24h TillingArray	Photorhabdus luminescens	N2	Pathogenic	Gram-	E. coli OP50	NA	24 h
u.Eca.24	by E. carotovora (Wong)	Erwinia carotovora	N2	Pathogenic	Gram-	E. coli OP50	NA	24 h
u.Ec.u	fed by E. Coli HT115 vs. OP50	Escherichia coliHT115	N2	Non-pathogenic	Gram-	E. coli OP50	NA	Unknown
u.Ma.u	by MC-BA (M. aeruginosa)	Microcystis aeruginosa	N2	Pathogenic	Gram-	E. coli OP50	NA	Unknown
u.P.168	Pseudomonas sp. vs. OP50	Pseudomonas sp.	N2	Non-pathogenic	Gram-	E. coli OP50	NA	7 d
u.Sa.4.b	on S. aureus	Staphylococcus aureus	N2	Pathogenic	Gram+	E. coli OP50	NA	4 h
u.Bt.4.a	infected by B. thuringiensis DB27	Bacillus thuringiensis DB27	N2	Pathogenic	Gram+	E. coli OP50	NA	4 h
u.Bt.4.b	on B. thuringiensis DB27	Bacillus thuringiensis DB27	N2	Pathogenic	Gram+	E. coli OP50	NA	4 h
u.Bt.6.a	by B. thuringiensis at 6h (BT247 1:2) (Yang)	Bacillus thuringiensis BT247	N2	Pathogenic	Gram+	BT18407 non pathogenic	NA	6 h
u.Bt.6.b	by B. thuringiensis at 6h (BT247 1:10) (Yang)	Bacillus thuringiensis BT247	N2	Pathogenic	Gram+	BT18407 non pathogenic	NA	6 h
u.Bt.8	by B. thuringiensis (BT247) C. elegans strain N2	Bacillus thuringiensis BT247	N2	Pathogenic	Gram+	BT DSM350 non pathogenic	NA	8 h
u.Bt.12.a	by B. thuringiensis at 12h (BT247 1:2) (Yang)	Bacillus thuringiensis BT247	N2	Pathogenic	Gram+	BT18407 non pathogenic	NA	12 h
u.Bt.12.b	by B. thuringiensis at 12h (BT247 1:10) (Yang)	Bacillus thuringiensis BT247	N2	Pathogenic	Gram+	BT18407 non pathogenic	NA	12 h
u.Mn.6	infected by Microbacterium nematophilum	Microbacterium nematophilum CBX102	N2	Pathogenic	Gram+	avirulent Microbacterium nematophilum UV336	NA	6 h
u.Ef.24.a	by E. faecalis (Wong)	Enterococcus faecalis	N2	Pathogenic	Gram+	E. coli OP50	NA	24 h
u.Ef.24.b	E. faecalis 24h RNASeq	Enterococcus faecalis	N2	Pathogenic	Gram+	E. coli OP50	NA	24 h
u.Ef.24.c	E. faecalis 24h TillingArray	Enterococcus faecalis	N2	Pathogenic	Gram+	E. coli OP50	NA	24 h
YA.Ba.u	by B. animalis sbsp. Lactis CECT 8145	Bifidobacterium animalis subsp. lactis CECT 8145	N2	Probiotic	Gram+	E. coli OP50	YA	Unknown
u.Lr.72	fed with L. rhamnosus CNCM I-3690 vs. OP50 3 days	Lactobacillus rhamnosus	N2	Non-pathogenic	Gram+	E. coli OP50	NA	3 d
u.Lr.240.a	fed with L. rhamnosus CNCM I-3690 vs. OP50 10 days	Lactobacillus rhamnosus	N2	Non-pathogenic	Gram+	E. coli OP50	NA	10 d
u.Lr.240.b	fed with L. rhamnosus CNCM I-4137 vs. OP50 10 days	Lactobacillus rhamnosus	N2	Non-pathogenic	Gram+	E. coli OP50	NA	10 d
u.Ml.168	Micrococcus luteus vs. OP50	Micrococcus luteus	N2	Non-pathogenic	Gram+	E. coli OP50	NA	7 d
u.Bm.168	Bacillus megaterium	Bacillus megaterium	N2	Non-pathogenic	Gram+	E. coli OP50	NA	7 d
u.Ca.4	by C. albicans (Pukkila-Worley)	Candida albicans	N2	Pathogenic	Fungi	E. coli OP50	NA	4 h
u.Dc.24.a	D. coniospora 24 h (oligo)	Drechmeria coniospora	N2	Pathogenic	Fungi	E. coli OP50	NA	24 h
L4.Mh.12	by M. humicola N2 (12h)*	M. humicola	N2	Pathogenic	Fungi	E. coli OP50	L4	12 h
L4.Mh.24	by M. humicola N2 (24h)*	M. humicola	N2	Pathogenic	Fungi	E. coli OP50	L4	24 h
