## Supplementary Tables for "Story of an infection: viral dynamics and host responses in the *Caenorhabditis elegans*-Orsay virus pathosystem": Supplementary Table S5_homologyCbriggsae.xlsx

### Sheet: Hoja1
Supplementary Table 5
Genes affected by viruses in: C. elegans (OrV-specific genes detected in this study) and in C. briggsae vs Santeuli (JU1264) from Chen 2017. An evolutionarily conserved transcriptional response to viral infection in Caenorhabditis nematodes)
OrV specific responding genes								Homology with WormBase ParaSite (BioMart)					C.briggsae-Santeuli virus
X	cele_id	chrom	WB	geneid	biotype	symbol		Genome project	Gene stable ID	Caenorhabditis briggsae (PRJNA10731) [WS285] gene stable ID	Homology type		Santeuli (JU1264). Chen 2017. An evolutionarily conserved transcriptional response to viral infection in Caenorhabditis nematodes
35126	CELE_F20D6.11	NC_003283.11	WBGene00017640	179196	protein_coding	F20D6.11		caenorhabditis_elegans_prjna13758	WBGene00000041	WBGene00041389	ortholog_one2one		Genes C.briggsae affected by Santeuil virus	Gene Name	Sequence Name	Fold-change (log2)	FDR
1149	CELE_Y110A7A.6	NC_003279.8	WBGene00022456	172147	protein_coding	pfkb-1.1		caenorhabditis_elegans_prjna13758	WBGene00012157	WBGene00042494	ortholog_one2many		WBGene00028845		CBG06596	7.85691	8.52611e-61
18957	CELE_F32B6.2	NC_003282.8	WBGene00009319	177841	protein_coding	mccc-1		caenorhabditis_elegans_prjna13758	WBGene00012157	WBGene00026005	ortholog_one2many		WBGene00041842		CBG23492	7.17369	5.68811e-60
11322	CELE_F56C9.3	NC_003281.10	WBGene00018948	176036	protein_coding	F56C9.3		caenorhabditis_elegans_prjna13758	WBGene00012157	WBGene00040913	ortholog_one2many		WBGene00089186		CBG27772	6.21484	2.99549e-57
5987	CELE_EEED8.2	NC_003280.10	WBGene00017133	173923	protein_coding	EEED8.2		caenorhabditis_elegans_prjna13758	WBGene00017088	WBGene00033070	ortholog_one2one		WBGene00031866		CBG10486	5.91149	3.73795e-48
1769	CELE_H06O01.3	NC_003279.8	WBGene00010370	172431	protein_coding	ctg-1		caenorhabditis_elegans_prjna13758	WBGene00000114	WBGene00026057	ortholog_one2one		WBGene00037928		CBG18528	5.34975	9.30416e-43
13284	CELE_K11H12.8	NC_003282.8	WBGene00019664	176892	protein_coding	K11H12.8		caenorhabditis_elegans_prjna13758	WBGene00011292	WBGene00037218	ortholog_one2one		WBGene00029310		CBG07170	7.55639	5.63252e-38
10592	CELE_C27F2.8	NC_003281.10	WBGene00016170	175677	protein_coding	tmem-131		caenorhabditis_elegans_prjna13758	WBGene00013038	WBGene00032776	ortholog_one2one		WBGene00028206		CBG05828	4.64178	1.59947e-37
11818	CELE_F54F2.8	NC_003281.10	WBGene00004201	176239	protein_coding	prx-19		caenorhabditis_elegans_prjna13758	WBGene00012458	WBGene00039911	ortholog_one2one		WBGene00026106		CBG03198	6.34397	2.06459e-35
20242	CELE_Y67H2A.7	NC_003282.8	WBGene00013464	178290	protein_coding	Y67H2A.7		caenorhabditis_elegans_prjna13758	WBGene00015009	WBGene00040837	ortholog_one2one		WBGene00041841		CBG23491	5.60672	3.60706e-35
2959	CELE_B0511.8	NC_003279.8	WBGene00044321	172957	protein_coding	mrps-30		caenorhabditis_elegans_prjna13758	WBGene00015181	WBGene00036199	ortholog_one2one		WBGene00041840		CBG23490	5.46502	1.39291e-34
1633	CELE_F57B10.4	NC_003279.8	WBGene00019002	172375	protein_coding	syp-6		caenorhabditis_elegans_prjna13758	WBGene00015232	WBGene00033411	ortholog_one2one		WBGene00037931		CBG18531	4.90496	2.02822e-33
10566	CELE_C26E6.11	NC_003281.10	WBGene00016144	175661	protein_coding	mmab-1		caenorhabditis_elegans_prjna13758	WBGene00015245	WBGene00032821	ortholog_one2one		WBGene00037930		CBG18530	3.43509	2.71052e-31
1159	CELE_F56A3.4	NC_003279.8	WBGene00004955	172155	protein_coding	spd-5		caenorhabditis_elegans_prjna13758	WBGene00000253	WBGene00027637	ortholog_one2many		WBGene00037932		CBG18532	5.32774	5.44995e-29
8725	CELE_F29C12.4	NC_003280.10	WBGene00009246	174956	protein_coding	gfm-1		caenorhabditis_elegans_prjna13758	WBGene00019888	WBGene00025352	ortholog_one2one		WBGene00032649		CBG11544	4.11859	3.52796e-28
905	CELE_C43E11.4	NC_003279.8	WBGene00007001	172024	protein_coding	tufm-2		caenorhabditis_elegans_prjna13758	WBGene00015282	WBGene00027846	ortholog_one2one		WBGene00087844		CBG26430	5.29205	5.45113e-28
4354	CELE_W10D9.5	NC_003280.10	WBGene00021133	173436	protein_coding	tomm-22		caenorhabditis_elegans_prjna13758	WBGene00206359	WBGene00034069	ortholog_one2many		WBGene00028205		CBG05827	4.7195	3.28621e-26
5967	CELE_F09E5.3	NC_003280.10	WBGene00017283	173911	protein_coding	F09E5.3		caenorhabditis_elegans_prjna13758	WBGene00007545	WBGene00024284	ortholog_one2one		WBGene00032650		CBG11545	3.49244	1.57682e-25
18091	CELE_R05G6.7	NC_003282.8	WBGene00019900	177524	protein_coding	vdac-1		caenorhabditis_elegans_prjna13758	WBGene00007745	WBGene00086911	ortholog_one2one		WBGene00037934		CBG18534	9.06259	1.81973e-25
10358	CELE_R07E5.13	NC_003281.10	WBGene00011119	259500	protein_coding	mpc-1		caenorhabditis_elegans_prjna13758	WBGene00007780	WBGene00042863	ortholog_one2one		WBGene00027499		CBG04907	7.00932	1.08791e-24
35718	CELE_F46B6.6	NC_003283.11	WBGene00009771	179374	protein_coding	F46B6.6		caenorhabditis_elegans_prjna13758	WBGene00016741	WBGene00033640	ortholog_one2one		WBGene00086653		CBG25239	5.90513	1.08791e-24
11795	CELE_ZK370.8	NC_003281.10	WBGene00022722	176228	protein_coding	tomm-70		caenorhabditis_elegans_prjna13758	WBGene00235271	WBGene00042579	ortholog_one2many		WBGene00035660		CBG15363	4.3632	1.17552e-24
19284	CELE_R102.5	NC_003282.8	WBGene00011292	177962	protein_coding	allo-1		caenorhabditis_elegans_prjna13758	WBGene00016920	WBGene00031920	ortholog_one2one		WBGene00032014		CBG10726	4.83728	2.54337e-22
34717	CELE_Y57E12AL.1	NC_003283.11	WBGene00021956	179093	protein_coding	Y57E12AL.1		caenorhabditis_elegans_prjna13758	WBGene00022766	WBGene00194763	ortholog_one2one		WBGene00031174		CBG09614	4.45698	2.72593e-21
16287	CELE_C06E7.3	NC_003282.8	WBGene00015540	177354	protein_coding	sams-4		caenorhabditis_elegans_prjna13758	WBGene00018782	WBGene00040224	ortholog_one2one		WBGene00028731		CBG06463	3.85656	3.61663e-21
37703	CELE_C15H11.4	NC_003283.11	WBGene00000985	179940	protein_coding	dhs-22		caenorhabditis_elegans_prjna13758	WBGene00021097	WBGene00029255	ortholog_one2one		WBGene00036071		CBG15988	5.57067	5.88936e-21
35119	CELE_F20D6.4	NC_003283.11	WBGene00005648	179195	protein_coding	srp-7		caenorhabditis_elegans_prjna13758	WBGene00000414	WBGene00037612	ortholog_one2one		WBGene00037927		CBG18525	3.97812	1.31938e-20
32887	CELE_T21H3.3	NC_003283.11	WBGene00000552	178614	protein_coding	cmd-1		caenorhabditis_elegans_prjna13758	WBGene00010839	WBGene00037830	ortholog_one2one		WBGene00042629		CBG24541	3.26216	4.35216e-20
5379	CELE_Y49F6B.4	NC_003280.10	WBGene00004896	173693	protein_coding	smu-2		caenorhabditis_elegans_prjna13758	WBGene00000552	WBGene00024379	ortholog_one2one		WBGene00037933		CBG18533	7.16844	7.08976e-20
20059	CELE_T23B5.3	NC_003282.8	WBGene00011940	178222	protein_coding	T23B5.3		caenorhabditis_elegans_prjna13758	WBGene00018741	WBGene00025177	ortholog_one2one		WBGene00035828		CBG15672	4.58374	9.53621e-20
5672	CELE_M03A1.3	NC_003280.10	WBGene00019746	173791	protein_coding	M03A1.3		caenorhabditis_elegans_prjna13758	WBGene00019074	WBGene00033432	ortholog_one2one		WBGene00027935		CBG05495	2.77665	2.36494e-18
33287	CELE_Y45G12B.1	NC_003283.11	WBGene00021562	178735	protein_coding	nuo-5		caenorhabditis_elegans_prjna13758	WBGene00010370	WBGene00039478	ortholog_one2many		WBGene00032552		CBG11438	2.45844	3.167e-18
19101	CELE_T14G10.2	NC_003282.8	WBGene00004254	177894	protein_coding	pxf-1		caenorhabditis_elegans_prjna13758	WBGene00010370	WBGene00042874	ortholog_one2many		WBGene00088570		CBG27156	3.46365	6.30555e-18
5722	CELE_F41C3.5	NC_003280.10	WBGene00018271	173818	protein_coding	ctsa-1.1		caenorhabditis_elegans_prjna13758	WBGene00021343	WBGene00030777	ortholog_one2many		WBGene00033706		CBG12815	2.61791	4.5858e-17
6405	CELE_F58F12.1	NC_003280.10	WBGene00019061	174059	protein_coding	F58F12.1		caenorhabditis_elegans_prjna13758	WBGene00021343	WBGene00030759	ortholog_one2many		WBGene00027926		CBG05483	3.74818	9.19877e-17
13488	CELE_Y77E11A.1	NC_003282.8	WBGene00022306	176958	protein_coding	hxk-3		caenorhabditis_elegans_prjna13758	WBGene00021343	WBGene00030758	ortholog_one2many		WBGene00030380		CBG08621	3.23735	1.52183e-16
35066	CELE_Y97E10AR.6	NC_003283.11	WBGene00022401	179179	protein_coding	Y97E10AR.6		caenorhabditis_elegans_prjna13758	WBGene00018334	WBGene00026374	ortholog_one2many		WBGene00088338		CBG26924	5.59793	1.86911e-16
42828	CELE_M02D8.6	NC_003284.9	WBGene00019732	259718	protein_coding	M02D8.6		caenorhabditis_elegans_prjna13758	WBGene00011698	WBGene00038020	ortholog_many2many		WBGene00040743		CBG22119	3.00999	2.57289e-16
2536	CELE_F30A10.9	NC_003279.8	WBGene00009266	172780	protein_coding	F30A10.9		caenorhabditis_elegans_prjna13758	WBGene00011698	WBGene00038021	ortholog_many2many		WBGene00088730		CBG27316	5.60345	2.79479e-16
2952	CELE_B0511.6	NC_003279.8	WBGene00015232	172954	protein_coding	B0511.6		caenorhabditis_elegans_prjna13758	WBGene00017017	WBGene00032475	ortholog_one2one		WBGene00041839	Cbr-srh-25	CBG23489	2.8331	1.67363e-15
7633	CELE_ZK1320.9	NC_003280.10	WBGene00014258	174526	protein_coding	ZK1320.9		caenorhabditis_elegans_prjna13758	WBGene00000937	WBGene00033559	ortholog_one2one		WBGene00041311		CBG22848	2.55041	2.94976e-14
40816	CELE_F56B6.4	NC_003284.9	WBGene00006863	180644	protein_coding	gyg-1		caenorhabditis_elegans_prjna13758	WBGene00018967	WBGene00030655	ortholog_one2one		WBGene00088335		CBG26921	3.85159	3.50839e-14
10306	CELE_R10E4.2	NC_003281.10	WBGene00006331	175551	protein_coding	sup-26		caenorhabditis_elegans_prjna13758	WBGene00000964	WBGene00026309	ortholog_one2one		WBGene00032537		CBG11421	2.56719	4.4787e-14
4962	CELE_F16G10.11	NC_003280.10	WBGene00017526	184585	protein_coding	F16G10.11		caenorhabditis_elegans_prjna13758	WBGene00000985	WBGene00027258	ortholog_one2one		WBGene00042683		CBG24613	2.81123	5.3389e-14
8761	CELE_Y48C3A.8	NC_003280.10	WBGene00012990	174975	protein_coding	sam-10		caenorhabditis_elegans_prjna13758	WBGene00000987	WBGene00042611	ortholog_one2one		WBGene00041674	Cbr-zip-10	CBG23294	2.99934	9.93373e-14
18213	CELE_T14A8.2	NC_003282.8	WBGene00020497	188490	protein_coding	T14A8.2		caenorhabditis_elegans_prjna13758	WBGene00000990	WBGene00034779	ortholog_one2one		WBGene00030420		CBG08668	2.90034	7.46135e-13
10823	CELE_Y37B11A.1	NC_003281.10	WBGene00021343	189610	protein_coding	cutl-23		caenorhabditis_elegans_prjna13758	WBGene00008580	WBGene00026210	ortholog_one2one		WBGene00026981		CBG04270	4.32293	1.00704e-12
34414	CELE_T28C12.6	NC_003283.11	WBGene00020893	189040	protein_coding	T28C12.6		caenorhabditis_elegans_prjna13758	WBGene00017133	WBGene00270999	ortholog_one2one		WBGene00030571		CBG08850	3.09767	1.4255e-12
38830	CELE_F57G4.11	NC_003283.11	WBGene00195165	13217928	protein_coding	F57G4.11		caenorhabditis_elegans_prjna13758	WBGene00043705	WBGene00029591	ortholog_one2many		WBGene00037926		CBG18524	2.55293	3.20025e-12
46266	CELE_C16C4.9	NC_003280.10	WBGene00015833	182663	pseudogene	math-17		caenorhabditis_elegans_prjna13758	WBGene00001227	WBGene00029048	ortholog_one2one		WBGene00032652		CBG11547	3.55554	4.76036e-12
35322	CELE_ZC196.3	NC_003283.11	WBGene00022547	191102	protein_coding	ZC196.3		caenorhabditis_elegans_prjna13758	WBGene00001234	WBGene00029824	ortholog_one2one		WBGene00088080		CBG26666	5.01787	8.71304e-12
3714	CELE_C17H1.13	NC_003279.8	WBGene00044708	4363012	protein_coding	pals-11		caenorhabditis_elegans_prjna13758	WBGene00015510	WBGene00037253	ortholog_one2one		WBGene00028187		CBG05803	3.01527	1.43928e-11
10295	CELE_F43C1.2	NC_003281.10	WBGene00003401	175545	protein_coding	mpk-1		caenorhabditis_elegans_prjna13758	WBGene00019030	WBGene00035484	ortholog_one2one		WBGene00087805		CBG26391	5.97998	1.7378e-11
38826	CELE_Y6G8.5	NC_003283.11	WBGene00044207	3565848	protein_coding	Y6G8.5		caenorhabditis_elegans_prjna13758	WBGene00017295	WBGene00042604	ortholog_one2one		WBGene00038448		CBG19185	1.72926	1.74136e-11
4928	CELE_B0281.8	NC_003280.10	WBGene00015114	181901	protein_coding	B0281.8		caenorhabditis_elegans_prjna13758	WBGene00017283	WBGene00025441	ortholog_one2one		WBGene00037923		CBG18520	2.292	3.6543e-11
39320	CELE_T26H2.5	NC_003283.11	WBGene00012067	188950	protein_coding	sqst-3		caenorhabditis_elegans_prjna13758	WBGene00008774	WBGene00028330	ortholog_one2one		WBGene00038447		CBG19184	1.8251	2.09863e-10
35955	CELE_F15H10.9	NC_003283.11	WBGene00044013	3565722	protein_coding	F15H10.9		caenorhabditis_elegans_prjna13758	WBGene00044013	WBGene00031174	ortholog_one2many		WBGene00027326		CBG04704	3.01612	2.563e-10
25209	CELE_Y41E3.10	NC_003282.8	WBGene00012768	178419	protein_coding	eef-1B.2		caenorhabditis_elegans_prjna13758	WBGene00017526	WBGene00040996	ortholog_many2many		WBGene00088195		CBG26781	7.56715	3.93687e-10
5792	CELE_R05F9.1	NC_003280.10	WBGene00019888	173847	protein_coding	btbd-10		caenorhabditis_elegans_prjna13758	WBGene00017526	WBGene00040997	ortholog_many2many		WBGene00032269		CBG11083	3.29465	4.05075e-10
44065	CELE_T18D3.6	NC_003284.9	WBGene00011823	188576	protein_coding	T18D3.6		caenorhabditis_elegans_prjna13758	WBGene00017640	WBGene00032461	ortholog_one2one		WBGene00027247		CBG04608	2.81529	6.82065e-10
18681	CELE_F23B2.10	NC_003282.8	WBGene00009077	184885	protein_coding	F23B2.10		caenorhabditis_elegans_prjna13758	WBGene00009049	WBGene00270678	ortholog_one2many		WBGene00042151		CBG23914	2.68746	1.59594e-09
40559	CELE_F53B3.2	NC_003284.9	WBGene00018741	186152	protein_coding	comt-1		caenorhabditis_elegans_prjna13758	WBGene00009077	WBGene00040475	ortholog_many2many		WBGene00042618		CBG24526	2.17112	4.17266e-09
11469	CELE_C02C2.5	NC_003281.10	WBGene00015334	182108	protein_coding	sup-18		caenorhabditis_elegans_prjna13758	WBGene00009077	WBGene00087698	ortholog_many2many		WBGene00031430		CBG09931	7.34399	7.30553e-09
39540	CELE_Y60A3A.10	NC_003283.11	WBGene00000987	180306	protein_coding	dhs-24		caenorhabditis_elegans_prjna13758	WBGene00017776	WBGene00030703	ortholog_one2one		WBGene00031885		CBG10508	2.51206	9.30994e-09
3118	CELE_W06H12.1	NC_003279.8	WBGene00012317	173014	protein_coding	ztf-6		caenorhabditis_elegans_prjna13758	WBGene00017777	WBGene00270496	ortholog_one2one		WBGene00027234		CBG04592	3.2312	1.1508e-08
4382	CELE_W08F4.8	NC_003280.10	WBGene00021097	173449	protein_coding	cdc-37		caenorhabditis_elegans_prjna13758	WBGene00009174	WBGene00038680	ortholog_one2one		WBGene00088117		CBG26703	3.12522	1.566e-08
12162	CELE_K11H3.3	NC_003281.10	WBGene00010780	176398	protein_coding	K11H3.3		caenorhabditis_elegans_prjna13758	WBGene00009266	WBGene00042591	ortholog_one2one		WBGene00025146		CBG01998	1.96252	2.94747e-08
18078	CELE_F55G1.9	NC_003282.8	WBGene00018904	177519	protein_coding	F55G1.9		caenorhabditis_elegans_prjna13758	WBGene00009367	WBGene00038904	ortholog_one2many		WBGene00087576		CBG26162	2.81758	3.50943e-08
34235	CELE_ZC250.2	NC_003283.11	WBGene00022576	178968	protein_coding	ZC250.2		caenorhabditis_elegans_prjna13758	WBGene00018317	WBGene00039075	ortholog_one2one		WBGene00031046		CBG09474	2.13692	6.0689e-08
4677	CELE_K05F6.11	NC_003280.10	WBGene00044697	4363028	protein_coding	poml-4		caenorhabditis_elegans_prjna13758	WBGene00018426	WBGene00030925	ortholog_many2many		WBGene00031199		CBG09641	2.39806	1.00397e-07
118	CELE_Y65B4A.4	NC_003279.8	WBGene00022028	190484	protein_coding	Y65B4A.4		caenorhabditis_elegans_prjna13758	WBGene00018426	WBGene00036799	ortholog_many2many		WBGene00037165		CBG17574	2.46951	1.06619e-07
4869	CELE_R52.9	NC_003280.10	WBGene00020080	187883	protein_coding	math-37		caenorhabditis_elegans_prjna13758	WBGene00009771	WBGene00038608	ortholog_one2one		WBGene00039731		CBG20816	1.71756	1.09103e-07
8430	CELE_Y17G7B.7	NC_003280.10	WBGene00006601	174844	protein_coding	tpi-1		caenorhabditis_elegans_prjna13758	WBGene00018948	WBGene00023977	ortholog_one2many		WBGene00037935		CBG18535	8.33236	1.14907e-07
14225	CELE_Y24D9A.8	NC_003282.8	WBGene00021286	177202	protein_coding	tald-1		caenorhabditis_elegans_prjna13758	WBGene00018948	WBGene00035652	ortholog_one2many		WBGene00026027	Cbr-clec-60	CBG03095	1.72703	1.15124e-07
43025	CELE_B0416.5	NC_003284.9	WBGene00015181	181158	protein_coding	B0416.5		caenorhabditis_elegans_prjna13758	WBGene00019061	WBGene00025661	ortholog_one2one		WBGene00028943		CBG06703	1.91266	1.60874e-07
43781	CELE_T04F8.1	NC_003284.9	WBGene00011440	181353	protein_coding	sfxn-1.5		caenorhabditis_elegans_prjna13758	WBGene00009839	WBGene00027439	ortholog_one2one		WBGene00037917		CBG18514	2.2911	1.618e-07
3830	CELE_Y87G2A.5	NC_003279.8	WBGene00006936	173224	protein_coding	glp-4		caenorhabditis_elegans_prjna13758	WBGene00001484	WBGene00025229	ortholog_one2one		WBGene00026203	Cbr-thn-1	CBG03322	1.92079	1.95048e-07
1022	CELE_T04D1.3	NC_003279.8	WBGene00006791	172078	protein_coding	unc-57		caenorhabditis_elegans_prjna13758	WBGene00009246	WBGene00025768	ortholog_one2one		WBGene00031286	Cbr-nhr-6	CBG09761	1.98554	2.41964e-07
7791	CELE_F33H1.2	NC_003280.10	WBGene00001686	174578	protein_coding	gpd-4		caenorhabditis_elegans_prjna13758	WBGene00006936	WBGene00029903	ortholog_one2one		WBGene00031718		CBG10309	2.08483	3.02801e-07
441	CELE_Y39G10AR.25	NC_003279.8	WBGene00077563	13179502	protein_coding	peel-1		caenorhabditis_elegans_prjna13758	WBGene00001686	WBGene00024150	ortholog_many2many		WBGene00034684	Cbr-crn-4	CBG14049	1.65903	3.66085e-07
28219	CELE_Y105C5A.1270	NC_003282.8	WBGene00194646	13206883	protein_coding	Y105C5A.1270		caenorhabditis_elegans_prjna13758	WBGene00001686	WBGene00024712	ortholog_many2many		WBGene00038787		CBG19600	4.94738	4.70277e-07
18946	CELE_K07F5.12	NC_003282.8	WBGene00010637	187119	protein_coding	K07F5.12		caenorhabditis_elegans_prjna13758	WBGene00011045	WBGene00039790	ortholog_one2one		WBGene00031719		CBG10310	1.87442	9.68902e-07
10178	CELE_C44F1.3	NC_003281.10	WBGene00002267	175488	protein_coding	lec-4		caenorhabditis_elegans_prjna13758	WBGene00006863	WBGene00034798	ortholog_one2one		WBGene00031134	Cbr-lys-2	CBG09573	2.45436	1.18263e-06
19964	CELE_F08G5.1	NC_003282.8	WBGene00008580	178192	protein_coding	dsb-1		caenorhabditis_elegans_prjna13758	WBGene00001813	WBGene00042202	ortholog_one2one		WBGene00033703		CBG12812	1.85811	1.18263e-06
4177	CELE_F33H2.3	NC_003279.8	WBGene00009367	173372	protein_coding	F33H2.3		caenorhabditis_elegans_prjna13758	WBGene00022306	WBGene00034573	ortholog_one2one		WBGene00027239		CBG04600	1.76632	1.40613e-06
17595	CELE_C01B10.8	NC_003282.8	WBGene00015282	177431	protein_coding	C01B10.8		caenorhabditis_elegans_prjna13758	WBGene00002043	WBGene00035801	ortholog_one2one		WBGene00029282		CBG07133	4.31744	1.63591e-06
10884	CELE_F25B5.6	NC_003281.10	WBGene00017777	175842	protein_coding	F25B5.6		caenorhabditis_elegans_prjna13758	WBGene00002045	WBGene00027021	ortholog_one2one		WBGene00042153		CBG23916	1.71356	1.90248e-06
2450	CELE_F26H9.2	NC_003279.8	WBGene00009174	172753	protein_coding	F26H9.2		caenorhabditis_elegans_prjna13758	WBGene00002063	WBGene00042429	ortholog_one2many		WBGene00024645		CBG01398	1.68007	2.20669e-06
8475	CELE_Y57A10A.30	NC_003280.10	WBGene00002063	174871	protein_coding	ife-5		caenorhabditis_elegans_prjna13758	WBGene00016378	WBGene00037239	ortholog_one2one		WBGene00037852		CBG18425	2.1103	2.82272e-06
8420	CELE_Y17G7B.2	NC_003280.10	WBGene00012458	174838	protein_coding	ash-2		caenorhabditis_elegans_prjna13758	WBGene00019490	WBGene00036706	ortholog_one2one		WBGene00031720		CBG10311	1.87973	3.03459e-06
11508	CELE_F54H12.1	NC_003281.10	WBGene00000041	176121	protein_coding	aco-2		caenorhabditis_elegans_prjna13758	WBGene00010637	WBGene00026334	ortholog_one2one		WBGene00030189	Cbr-ugt-44	CBG08389	1.76934	3.2568e-06
9048	CELE_C13B4.1	NC_003280.10	WBGene00007545	175104	protein_coding	C13B4.1		caenorhabditis_elegans_prjna13758	WBGene00019664	WBGene00040087	ortholog_one2one		WBGene00034025		CBG13234	1.41664	3.58614e-06
35214	CELE_T23B12.6	NC_003283.11	WBGene00020721	179226	protein_coding	T23B12.6		caenorhabditis_elegans_prjna13758	WBGene00010780	WBGene00031453	ortholog_one2many		WBGene00038055		CBG18678	2.4806	3.65178e-06
39704	CELE_F26F2.13	NC_003283.11	WBGene00219309	13218858	protein_coding	F26F2.13		caenorhabditis_elegans_prjna13758	WBGene00002267	WBGene00030849	ortholog_one2one		WBGene00036431		CBG16518	1.60306	3.68882e-06
38792	CELE_F20E11.17	NC_003283.11	WBGene00050906	6418731	protein_coding	F20E11.17		caenorhabditis_elegans_prjna13758	WBGene00002282	WBGene00029554	ortholog_one2one		WBGene00039962		CBG21098	-1.26644	6.34111e-06
4799	CELE_C16C4.8	NC_003280.10	WBGene00015832	182662	protein_coding	math-16		caenorhabditis_elegans_prjna13758	WBGene00003020	WBGene00026810	ortholog_one2one		WBGene00032201	Cbr-clec-86	CBG10980	1.75324	6.96633e-06
35954	CELE_F15H10.12	NC_003283.11	WBGene00195181	13214768	protein_coding	F15H10.12		caenorhabditis_elegans_prjna13758	WBGene00009188	WBGene00023710	ortholog_one2one		WBGene00031750		CBG10347	2.35112	8.27167e-06
3536	CELE_C54C8.6	NC_003279.8	WBGene00003098	183772	protein_coding	lys-9		caenorhabditis_elegans_prjna13758	WBGene00045338	WBGene00035435	ortholog_one2many		WBGene00038716		CBG19512	1.8853	8.27167e-06
32798	CELE_C05E4.15	NC_003283.11	WBGene00206359	13211494	protein_coding	C05E4.15		caenorhabditis_elegans_prjna13758	WBGene00019746	WBGene00034221	ortholog_one2one		WBGene00041843		CBG23493	1.76863	8.69027e-06
8327	CELE_F13D12.4	NC_003280.10	WBGene00000114	174800	protein_coding	alh-8		caenorhabditis_elegans_prjna13758	WBGene00009319	WBGene00026327	ortholog_one2one		WBGene00027233		CBG04591	2.57146	1.34607e-05
11308	CELE_B0361.5	NC_003281.10	WBGene00015159	176027	protein_coding	psd-1		caenorhabditis_elegans_prjna13758	WBGene00016144	WBGene00037656	ortholog_one2one		WBGene00087737		CBG26323	1.79989	1.35747e-05
11676	CELE_ZK1236.2	NC_003281.10	WBGene00000414	176190	protein_coding	cec-1		caenorhabditis_elegans_prjna13758	WBGene00011119	WBGene00037562	ortholog_one2one		WBGene00040234		CBG21474	1.96475	2.65244e-05
40429	CELE_T07D1.4	NC_003284.9	WBGene00001484	180549	protein_coding	fox-1		caenorhabditis_elegans_prjna13758	WBGene00003401	WBGene00040079	ortholog_one2one		WBGene00038450		CBG19187	1.46454	3.11261e-05
30458	CELE_Y51H4A.3	NC_003282.8	WBGene00004357	178458	protein_coding	rho-1		caenorhabditis_elegans_prjna13758	WBGene00020796	WBGene00029153	ortholog_one2one		WBGene00088490		CBG27076	2.33209	3.21e-05
18199	CELE_C33H5.11	NC_003282.8	WBGene00016378	177565	protein_coding	imp-3		caenorhabditis_elegans_prjna13758	WBGene00016412	WBGene00040016	ortholog_one2one		WBGene00041343		CBG22882	2.30818	3.37688e-05
19401	CELE_F13H10.3	NC_003282.8	WBGene00008774	177997	protein_coding	F13H10.3		caenorhabditis_elegans_prjna13758	WBGene00044321	WBGene00033406	ortholog_one2one		WBGene00032015		CBG10727	2.28907	3.40088e-05
35341	CELE_C01B7.1	NC_003283.11	WBGene00006342	179257	protein_coding	sup-37		caenorhabditis_elegans_prjna13758	WBGene00007859	WBGene00031292	ortholog_one2one		WBGene00030434		CBG08684	1.69232	3.79363e-05
3902	CELE_W04A8.1	NC_003279.8	WBGene00012236	173252	protein_coding	W04A8.1		caenorhabditis_elegans_prjna13758	WBGene00019116	WBGene00038411	ortholog_one2one		WBGene00030568		CBG08847	2.11407	4.35375e-05
10757	CELE_F56D2.6	NC_003281.10	WBGene00018967	175771	protein_coding	ddx-15		caenorhabditis_elegans_prjna13758	WBGene00019862	WBGene00025275	ortholog_one2one		WBGene00032171	Cbr-sid-5	CBG10928	1.46568	4.35375e-05
10138	CELE_C32A3.2	NC_003281.10	WBGene00007859	183104	protein_coding	mrps-31		caenorhabditis_elegans_prjna13758	WBGene00021562	WBGene00028890	ortholog_one2one		WBGene00036824		CBG17057	1.61967	4.80867e-05
41747	CELE_C09B8.7	NC_003284.9	WBGene00003911	180873	protein_coding	pak-1		caenorhabditis_elegans_prjna13758	WBGene00003911	WBGene00035210	ortholog_one2one		WBGene00088044		CBG26630	4.6079	4.80867e-05
9143	CELE_R05H10.5	NC_003280.10	WBGene00011045	187630	protein_coding	gpx-2		caenorhabditis_elegans_prjna13758	WBGene00022801	WBGene00033234	ortholog_one2one		WBGene00038449		CBG19186	1.55435	5.03107e-05
3682	CELE_C47B2.5	NC_003279.8	WBGene00001234	173169	protein_coding	eif-6		caenorhabditis_elegans_prjna13758	WBGene00021352	WBGene00040681	ortholog_one2one		WBGene00033498	Cbr-col-56	CBG12567	2.25055	5.17784e-05
8307	CELE_ZK20.3	NC_003280.10	WBGene00013924	174785	protein_coding	rad-23		caenorhabditis_elegans_prjna13758	WBGene00022199	WBGene00025167	ortholog_one2one		WBGene00042110		CBG23863	2.08028	6.00873e-05
11870	CELE_R08D7.3	NC_003281.10	WBGene00001227	176268	protein_coding	eif-3.D		caenorhabditis_elegans_prjna13758	WBGene00022456	WBGene00032099	ortholog_one2one		WBGene00087765		CBG26351	1.89447	6.40454e-05
4186	CELE_F31C3.10	NC_003279.8	NA	13183151	rRNA_pseudogene	rrn-3.56		caenorhabditis_elegans_prjna13758	WBGene00044697	WBGene00033067	ortholog_one2many		WBGene00024109		CBG00772	1.59066	7.91534e-05
12347	CELE_M03C11.2	NC_003281.10	WBGene00010839	176457	protein_coding	chl-1		caenorhabditis_elegans_prjna13758	WBGene00012665	WBGene00039494	ortholog_one2one		WBGene00087767		CBG26353	1.39896	8.10642e-05
38766	CELE_F47H4.8	NC_003283.11	WBGene00009839	185954	protein_coding	fbxa-188		caenorhabditis_elegans_prjna13758	WBGene00007922	WBGene00031314	ortholog_one2one		WBGene00031852		CBG10468	2.08593	9.31103e-05
4820	CELE_Y16E11A.4	NC_003280.10	NA	43578491	protein_coding	Y16E11A.4		caenorhabditis_elegans_prjna13758	WBGene00004143	WBGene00040902	ortholog_one2one		WBGene00031865		CBG10483	1.45986	9.48166e-05
38023	CELE_M01B2.13	NC_003283.11	WBGene00045338	13216887	protein_coding	M01B2.13		caenorhabditis_elegans_prjna13758	WBGene00004201	WBGene00029085	ortholog_one2one		WBGene00035702		CBG15433	2.73231	0.000105567
18499	CELE_C49C8.8	NC_003282.8	WBGene00235271	24104336	protein_coding	C49C8.8		caenorhabditis_elegans_prjna13758	WBGene00015159	WBGene00042321	ortholog_one2one		WBGene00031687		CBG10269	1.46676	0.000106644
40122	CELE_F09E10.5	NC_003284.9	WBGene00017295	184248	protein_coding	F09E10.5		caenorhabditis_elegans_prjna13758	WBGene00004254	WBGene00026272	ortholog_one2one		WBGene00041151		CBG22628	1.68508	0.00015122
12053	CELE_C48B4.6	NC_003281.10	WBGene00008169	183566	protein_coding	C48B4.6		caenorhabditis_elegans_prjna13758	WBGene00043060	WBGene00270534	ortholog_one2one		WBGene00038823		CBG19643	1.627	0.000161029
4907	CELE_F54A3.3	NC_003280.10	WBGene00018782	173581	protein_coding	cct-3		caenorhabditis_elegans_prjna13758	WBGene00013924	WBGene00025814	ortholog_one2one		WBGene00035449		CBG15117	2.70634	0.000214782
10667	CELE_C34E10.11	NC_003281.10	WBGene00016412	175718	protein_coding	mrps-26		caenorhabditis_elegans_prjna13758	WBGene00004357	WBGene00034399	ortholog_one2one		WBGene00024304	Cbr-egl-43	CBG01007	1.35939	0.000249185
41448	CELE_F35C8.4	NC_003284.9	WBGene00006371	3565871	protein_coding	syx-3		caenorhabditis_elegans_prjna13758	WBGene00020683	WBGene00028112	ortholog_one2one		WBGene00026507		CBG03703	1.25423	0.000271949
33795	CELE_F32D1.5	NC_003283.11	WBGene00017984	178834	protein_coding	F32D1.5		caenorhabditis_elegans_prjna13758	WBGene00012990	WBGene00039716	ortholog_one2one		WBGene00029346		CBG07223	2.14745	0.000275852
10596	CELE_R144.12	NC_003281.10	WBGene00043060	259331	protein_coding	R144.12		caenorhabditis_elegans_prjna13758	WBGene00015540	WBGene00038995	ortholog_many2many		WBGene00031666		CBG10235	1.23344	0.000275852
10037	CELE_Y53G8AL.2	NC_003281.10	WBGene00021800	175429	protein_coding	nduf-9		caenorhabditis_elegans_prjna13758	WBGene00015540	WBGene00038996	ortholog_many2many		WBGene00042529		CBG24409	2.54378	0.000275852
4256	CELE_T25D3.2	NC_003280.10	WBGene00020796	173400	protein_coding	mrpl-28		caenorhabditis_elegans_prjna13758	WBGene00004744	WBGene00039261	ortholog_one2one		WBGene00040475		CBG21784	1.85918	0.000329898
32475	CELE_ZK550.3	NC_003282.8	WBGene00013997	178501	protein_coding	ZK550.3		caenorhabditis_elegans_prjna13758	WBGene00011440	WBGene00036953	ortholog_one2one		WBGene00042152		CBG23915	2.22476	0.000329898
401	CELE_Y37E3.17	NC_003279.8	WBGene00021355	171775	protein_coding	Y37E3.17		caenorhabditis_elegans_prjna13758	WBGene00004896	WBGene00037303	ortholog_one2one		WBGene00030567		CBG08846	1.8209	0.000359975
8182	CELE_B0491.5	NC_003280.10	WBGene00007192	174734	protein_coding	B0491.5		caenorhabditis_elegans_prjna13758	WBGene00004955	WBGene00042013	ortholog_one2one		WBGene00038786		CBG19599	1.2199	0.000359975
10758	CELE_F56D2.1	NC_003281.10	WBGene00018963	175772	protein_coding	ucr-1		caenorhabditis_elegans_prjna13758	WBGene00005172	WBGene00039870	ortholog_one2one		WBGene00038268		CBG18976	1.22639	0.000370117
34224	CELE_F44E7.4	NC_003283.11	WBGene00018426	178966	protein_coding	F44E7.4		caenorhabditis_elegans_prjna13758	WBGene00005648	WBGene00032465	ortholog_one2one		WBGene00039730		CBG20815	1.28089	0.000374769
1979	CELE_F27D4.2	NC_003279.8	WBGene00009188	172536	protein_coding	lsy-22		caenorhabditis_elegans_prjna13758	WBGene00015334	WBGene00033243	ortholog_one2one		WBGene00034762		CBG14185	-1.25268	0.000390474
863	CELE_E01A2.6	NC_003279.8	WBGene00017088	171997	protein_coding	akir-1		caenorhabditis_elegans_prjna13758	WBGene00006331	WBGene00033266	ortholog_one2one		WBGene00087233		CBG25819	1.36974	0.000434391
14009	CELE_Y37E11AL.8	NC_003282.8	WBGene00021363	177129	protein_coding	taf-6.2		caenorhabditis_elegans_prjna13758	WBGene00006342	WBGene00024103	ortholog_one2one		WBGene00039801		CBG20896	1.53208	0.000448925
13617	CELE_C54E4.5	NC_003282.8	WBGene00016920	183790	protein_coding	C54E4.5		caenorhabditis_elegans_prjna13758	WBGene00020219	WBGene00034188	ortholog_one2many		WBGene00087954		CBG26540	1.74964	0.000493192
9735	CELE_B0524.6	NC_003281.10	WBGene00015245	182027	protein_coding	B0524.6		caenorhabditis_elegans_prjna13758	WBGene00020219	WBGene00270438	ortholog_one2many		WBGene00030443	Cbr-ugt-51	CBG08694	-1.61516	0.00049527
8767	CELE_Y48C3A.12	NC_003280.10	WBGene00012994	190022	protein_coding	Y48C3A.12		caenorhabditis_elegans_prjna13758	WBGene00020497	WBGene00037246	ortholog_one2one		WBGene00041345		CBG22884	2.82301	0.000514844
9516	CELE_F58B6.2	NC_003281.10	WBGene00019030	175277	protein_coding	exc-6		caenorhabditis_elegans_prjna13758	WBGene00194787	WBGene00270323	ortholog_one2one		WBGene00029294		CBG07148	2.04504	0.000532192
3128	CELE_F46A8.13	NC_003279.8	NA	24104590	ncRNA	F46A8.13		caenorhabditis_elegans_prjna13758	WBGene00011823	WBGene00023602	ortholog_one2one		WBGene00036802		CBG17027	-1.83217	0.000532941
38809	CELE_C18D4.11	NC_003283.11	NA	13217896	lncRNA	linc-14		caenorhabditis_elegans_prjna13758	WBGene00020721	WBGene00024743	ortholog_one2one		WBGene00040076		CBG21241	3.21391	0.000634232
4080	CELE_Y105E8A.55	NC_003279.8	NA	54162317	ncRNA	Y105E8A.55		caenorhabditis_elegans_prjna13758	WBGene00011940	WBGene00026348	ortholog_one2one		WBGene00027285		CBG04653	2.71876	0.000815857
286	CELE_Y92H12A.13	NC_003279.8	NA	54162586	ncRNA	Y92H12A.13		caenorhabditis_elegans_prjna13758	WBGene00020831	WBGene00026250	ortholog_one2one		WBGene00026814	Cbr-rnt-1	CBG04068	1.26915	0.000875575
38336	CELE_F22B8.7	NC_003283.11	WBGene00009049	180078	protein_coding	F22B8.7		caenorhabditis_elegans_prjna13758	WBGene00020893	WBGene00038220	ortholog_one2one		WBGene00028142		CBG05751	1.28863	0.000966747
8211	CELE_VW02B12L.4	NC_003280.10	WBGene00012157	174745	protein_coding	adbp-1		caenorhabditis_elegans_prjna13758	WBGene00012139	WBGene00032910	ortholog_one2one		WBGene00034424		CBG13699	1.30521	0.000983422
39864	CELE_R04A9.2	NC_003284.9	WBGene00019862	180392	protein_coding	nrde-3		caenorhabditis_elegans_prjna13758	WBGene00021363	WBGene00030137	ortholog_one2one		WBGene00036592		CBG16727	1.355	0.00105267
18463	CELE_C09G4.1	NC_003282.8	WBGene00002043	177660	protein_coding	hyl-1		caenorhabditis_elegans_prjna13758	WBGene00021286	WBGene00024876	ortholog_one2one		WBGene00024012	Cbr-dod-23	CBG00648	1.88857	0.00106326
37179	CELE_T16G1.13	NC_003283.11	WBGene00194787	13215998	protein_coding	T16G1.13		caenorhabditis_elegans_prjna13758	WBGene00008857	WBGene00035654	ortholog_one2one		WBGene00035690		CBG15413	1.3262	0.00123918
38034	CELE_T10H4.10	NC_003283.11	WBGene00011698	188399	protein_coding	cyp-34A1		caenorhabditis_elegans_prjna13758	WBGene00016170	WBGene00036443	ortholog_one2one		WBGene00089048		CBG27634	1.18501	0.00129276
4503	CELE_K02E7.15	NC_003280.10	NA	54162141	ncRNA	K02E7.15		caenorhabditis_elegans_prjna13758	WBGene00021133	WBGene00029234	ortholog_one2one		WBGene00040031		CBG21186	-1.1851	0.00138108
5705	CELE_T05A7.1	NC_003280.10	WBGene00020219	188081	protein_coding	T05A7.1		caenorhabditis_elegans_prjna13758	WBGene00022722	WBGene00029113	ortholog_one2one		WBGene00087810		CBG26396	1.40181	0.00169043
9827	CELE_Y54F10BM.22	NC_003281.10	NA	54162481	protein_coding	Y54F10BM.22		caenorhabditis_elegans_prjna13758	WBGene00006601	WBGene00039902	ortholog_one2one		WBGene00024644		CBG01397	1.26412	0.00174858
2315	CELE_F55H12.8	NC_003279.8	NA	24104643	lncRNA	linc-84		caenorhabditis_elegans_prjna13758	WBGene00006607	WBGene00033575	ortholog_one2one		WBGene00042393		CBG24231	1.131	0.00189775
5454	CELE_F19B10.10	NC_003280.10	WBGene00017589	173712	protein_coding	F19B10.10		caenorhabditis_elegans_prjna13758	WBGene00007001	WBGene00270351	ortholog_one2one		WBGene00032390	Cbr-tsp-10	CBG11232	-1.65097	0.00197252
6292	CELE_C29H12.5	NC_003280.10	WBGene00016236	183036	protein_coding	heri-1		caenorhabditis_elegans_prjna13758	WBGene00018963	WBGene00030654	ortholog_one2one		WBGene00038211	Cbr-fil-2	CBG18901	1.6994	0.00201727
8326	CELE_F13D12.5	NC_003280.10	WBGene00008740	174799	protein_coding	F13D12.5		caenorhabditis_elegans_prjna13758	WBGene00006791	WBGene00040890	ortholog_one2one		WBGene00024424		CBG01149	-1.19486	0.00204494
11477	CELE_ZK688.6	NC_003281.10	WBGene00022801	176111	protein_coding	pcp-5		caenorhabditis_elegans_prjna13758	WBGene00019900	WBGene00028256	ortholog_one2one		WBGene00031699		CBG10283	2.78618	0.00212135
12836	CELE_Y49E10.19	NC_003281.10	WBGene00013038	176672	protein_coding	ani-1		caenorhabditis_elegans_prjna13758	WBGene00012236	WBGene00034363	ortholog_one2one		WBGene00026980		CBG04269	1.37964	0.00227549
19016	CELE_C47E12.8	NC_003282.8	WBGene00000964	177852	protein_coding	dhp-2		caenorhabditis_elegans_prjna13758	WBGene00006945	WBGene00039332	ortholog_one2one		WBGene00030996	Cbr-zip-5	CBG09406	1.20434	0.00227549
36	CELE_F56C11.1	NC_003279.8	WBGene00000253	171608	protein_coding	bli-3		caenorhabditis_elegans_prjna13758	WBGene00019004	WBGene00033574	ortholog_one2one		WBGene00034760		CBG14183	-1.56423	0.00233575
8885	CELE_Y51H1A.3	NC_003280.10	WBGene00013094	175038	protein_coding	Y51H1A.3		caenorhabditis_elegans_prjna13758	WBGene00021276	WBGene00026746	ortholog_one2one		WBGene00029305		CBG07164	2.32232	0.00236397
39223	CELE_Y80D3A.1	NC_003283.11	WBGene00006945	180231	protein_coding	wars-1		caenorhabditis_elegans_prjna13758	WBGene00021315	WBGene00027685	ortholog_one2one		WBGene00031014	Cbr-clec-41	CBG09432	1.08444	0.00236397
7502	CELE_D2013.8	NC_003280.10	WBGene00004744	174479	protein_coding	scp-1		caenorhabditis_elegans_prjna13758	WBGene00021355	WBGene00040722	ortholog_one2one		WBGene00031133	Cbr-lys-1	CBG09572	1.1948	0.00236397
1338	CELE_C32F10.2	NC_003279.8	WBGene00003020	172249	protein_coding	lin-35		caenorhabditis_elegans_prjna13758	WBGene00012994	WBGene00039709	ortholog_one2many		WBGene00027938		CBG05498	1.08675	0.00238586
42557	CELE_K07E3.1	NC_003284.9	WBGene00019490	181068	protein_coding	K07E3.1		caenorhabditis_elegans_prjna13758	WBGene00012994	WBGene00039712	ortholog_one2many		WBGene00042154		CBG23917	1.1328	0.00272878
18217	CELE_C06A6.5	NC_003282.8	WBGene00015510	177572	protein_coding	erp-44.2		caenorhabditis_elegans_prjna13758	WBGene00012998	WBGene00039710	ortholog_one2many		WBGene00042557		CBG24449	1.26628	0.00299105
1264	CELE_F59A3.1	NC_003279.8	WBGene00019074	172206	protein_coding	cpd-1		caenorhabditis_elegans_prjna13758	WBGene00012998	WBGene00039713	ortholog_one2many		WBGene00033962		CBG13153	1.14081	0.00310975
40779	CELE_C04F6.5	NC_003284.9	WBGene00000990	180632	protein_coding	dhs-27		caenorhabditis_elegans_prjna13758	WBGene00013094	WBGene00039617	ortholog_one2one		WBGene00039297		CBG20274	3.43411	0.00310975
37259	CELE_K03H4.10	NC_003283.11	NA	54162144	ncRNA	K03H4.10		caenorhabditis_elegans_prjna13758	WBGene00021854	WBGene00031360	ortholog_one2one		WBGene00034396		CBG13659	-1.82931	0.00337772
44772	CELE_C44H4.2	NC_003284.9	WBGene00002282	181554	protein_coding	let-4		caenorhabditis_elegans_prjna13758	WBGene00235268	WBGene00034574	ortholog_one2one		WBGene00028442	Cbr-lys-10	CBG06112	-1.18549	0.0033912
1985	CELE_F27D4.13	NC_003279.8	NA	54162011	ncRNA	F27D4.13		caenorhabditis_elegans_prjna13758	WBGene00021956	WBGene00038350	ortholog_one2one		WBGene00034314		CBG13564	1.19659	0.00376131
13790	CELE_Y54G2A.76	NC_003282.8	WBGene00235268	24105156	protein_coding	Y54G2A.76		caenorhabditis_elegans_prjna13758	WBGene00013464	WBGene00024978	ortholog_one2one		WBGene00027936		CBG05496	1.16776	0.00441588
39853	CELE_M02E1.4	NC_003284.9	WBGene00284848	36312791	protein_coding	M02E1.4		caenorhabditis_elegans_prjna13758	WBGene00022401	WBGene00032513	ortholog_one2one		WBGene00031840		CBG10453	-1.22221	0.00450813
12675	CELE_Y41C4A.32	NC_003281.10	WBGene00270321	189814	protein_coding	Y41C4A.32		caenorhabditis_elegans_prjna13758	WBGene00022547	WBGene00037926	ortholog_one2many		WBGene00034325		CBG13577	-2.29581	0.00464924
32566	CELE_C06A12.20	NC_003282.8	NA	25502973	ncRNA	C06A12.20		caenorhabditis_elegans_prjna13758	WBGene00022576	WBGene00030921	ortholog_one2one		WBGene00089049		CBG27635	2.3768	0.00464924
5803	CELE_ZK546.19	NC_003280.10	WBGene00195246	13184789	protein_coding	ZK546.19		caenorhabditis_elegans_prjna13758	WBGene00014258	WBGene00024345	ortholog_one2one		WBGene00088644		CBG27230	2.06869	0.00533069
19765	CELE_ZK822.8	NC_003282.8	NA	13198378	antisense_RNA	ZK822.8		caenorhabditis_elegans_prjna13758	WBGene00013997	WBGene00023765	ortholog_one2one		WBGene00038267		CBG18975	1.194	0.00574311
5802	CELE_ZK546.17	NC_003280.10	WBGene00022766	3565644	protein_coding	cblc-1		caenorhabditis_elegans_prjna13758	WBGene00012317	WBGene00029843	ortholog_one2one		WBGene00032554		CBG11440	1.40839	0.00584222
18482	CELE_F42A9.5	NC_003282.8	WBGene00018334	185653	protein_coding	cyp-33E2							WBGene00032734		CBG11640	1.74215	0.00608829
17574	CELE_F15B10.5	NC_003282.8	NA	54161988	ncRNA	F15B10.5							WBGene00034204		CBG13437	1.30034	0.00611723
20062	CELE_C27D8.4	NC_003282.8	WBGene00007780	178223	protein_coding	C27D8.4							WBGene00027240		CBG04601	-1.00847	0.00613188
7155	CELE_C26D10.4	NC_003280.10	WBGene00007745	182938	protein_coding	C26D10.4							WBGene00023702		CBG00290	1.03247	0.0064545
394	CELE_Y37E3.11	NC_003279.8	WBGene00021352	171770	protein_coding	pcyt-2.1							WBGene00034397		CBG13660	-1.7041	0.00665361
1628	CELE_F57B10.6	NC_003279.8	WBGene00019004	186441	protein_coding	xpg-1							WBGene00040550		CBG21872	1.73405	0.00665361
10705	CELE_Y32H12A.7	NC_003281.10	WBGene00021315	175741	protein_coding	Y32H12A.7							WBGene00041518		CBG23101	1.37778	0.00665361
1014	CELE_B0041.5	NC_003279.8	WBGene00015009	172075	protein_coding	B0041.5							WBGene00038677		CBG19468	0.919461	0.00775273
35413	CELE_F59E11.11	NC_003283.11	WBGene00019116	186626	protein_coding	nhr-143							WBGene00034814		CBG14250	1.5288	0.00839824
3253	CELE_F15D3.7	NC_003279.8	WBGene00008857	173041	protein_coding	timm-23							WBGene00038302	Cbr-srh-30	CBG19015	-1.58706	0.00862648
13889	CELE_T26C12.1	NC_003282.8	WBGene00020831	177095	protein_coding	T26C12.1							WBGene00032523	Cbr-aip-1	CBG11407	1.02312	0.00863159
2532	CELE_F30A10.6	NC_003279.8	WBGene00009264	172778	protein_coding	sac-1							WBGene00023854		CBG00473	0.975435	0.00873977
15314	CELE_F41H10.4	NC_003282.8	WBGene00018317	177317	protein_coding	F41H10.4							WBGene00027112	Cbr-fmo-2	CBG04445	-2.95637	0.00898168
1627	CELE_F57B10.7	NC_003279.8	WBGene00006607	172371	protein_coding	tre-1							WBGene00088337		CBG26923	3.14068	0.00909989
38202	CELE_F57A10.3	NC_003283.11	WBGene00001813	180056	protein_coding	haf-3							WBGene00038715		CBG19511	1.34706	0.00916309
468	CELE_Y23H5B.5	NC_003279.8	WBGene00021276	171811	protein_coding	Y23H5B.5							WBGene00031696		CBG10279	1.27861	0.00998973
8766	CELE_Y48C3A.20	NC_003280.10	WBGene00012998	174977	protein_coding	Y48C3A.20							WBGene00089523		CBG28109	1.0961	0.0101629
67	CELE_R119.4	NC_003279.8	WBGene00004143	266819	protein_coding	pqn-59							WBGene00089232		CBG27818	-1.15306	0.010322
6501	CELE_C56C10.8	NC_003280.10	WBGene00002045	174090	protein_coding	icd-1							WBGene00089257		CBG27843	-1.18262	0.010322
17567	CELE_F38A5.8	NC_003282.8	WBGene00018165	185444	protein_coding	F38A5.8							WBGene00026112		CBG03210	0.951819	0.0104447
20490	CELE_Y45F10C.1	NC_003282.8	WBGene00012877	189922	protein_coding	Y45F10C.1							WBGene00024899		CBG01704	-2.80515	0.0107426
17540	CELE_C43G2.10	NC_003282.8	NA	13196175	piRNA	21ur-7676							WBGene00038689		CBG19480	1.74299	0.0111247
3252	CELE_F15D3.12	NC_003279.8	NA	54161992	ncRNA	F15D3.12							WBGene00035681		CBG15402	1.09838	0.0111892
7280	CELE_C34C6.1	NC_003280.10	WBGene00005172	183195	protein_coding	srg-15							WBGene00041721		CBG23351	-1.12666	0.014511
34544	CELE_F44C4.8	NC_003283.11	NA	13213323	piRNA	21ur-14330							WBGene00025479		CBG02420	1.26367	0.014802
13367	CELE_Y55F3AM.7	NC_003282.8	WBGene00043705	190308	protein_coding	egrh-2							WBGene00029304		CBG07163	1.4263	0.0154652
36560	CELE_H12C20.7	NC_003283.11	NA	179587	protein_coding	H12C20.7							WBGene00028186		CBG05802	0.984387	0.0157854
1595	CELE_C55B7.8	NC_003279.8	WBGene00000937	172357	protein_coding	dbr-1							WBGene00034719	Cbr-clec-265	CBG14118	0.880732	0.0157854
35107	CELE_D1014.4	NC_003283.11	WBGene00017017	183896	protein_coding	D1014.4							WBGene00036484	Cbr-odd-1	CBG16590	1.9602	0.0157854
1744	CELE_C48B6.3	NC_003279.8	WBGene00016741	172419	protein_coding	C48B6.3							WBGene00033785		CBG12921	-0.902602	0.0160503
1917	CELE_T28F4.4	NC_003279.8	WBGene00012139	172502	protein_coding	T28F4.4							WBGene00031068		CBG09500	-0.896061	0.0169474
10883	CELE_F25B5.5	NC_003281.10	WBGene00017776	175841	protein_coding	F25B5.5							WBGene00033160		CBG12168	1.54441	0.0174828
40598	CELE_Y71H10A.1	NC_003284.9	WBGene00022199	180583	protein_coding	pfk-1.1							WBGene00027937		CBG05497	0.899111	0.0176756
17753	CELE_T22D1.4	NC_003282.8	WBGene00020683	177456	protein_coding	ribo-1							WBGene00038243	Cbr-lec-10	CBG18946	0.969262	0.0176756
39310	CELE_Y39B6A.2	NC_003283.11	WBGene00012665	180263	protein_coding	pph-5							WBGene00031839		CBG10452	-1.275	0.0179308
9891	CELE_Y54F10AR.1	NC_003281.10	WBGene00021854	190268	protein_coding	Y54F10AR.1							WBGene00032855		CBG11786	0.877536	0.0180569
10094	CELE_C34C12.3	NC_003281.10	WBGene00007922	183199	protein_coding	pph-6							WBGene00031139		CBG09578	0.857521	0.0199872
11730	CELE_C02D5.4	NC_003281.10	WBGene00043097	13190517	protein_coding	C02D5.4							WBGene00027246		CBG04607	2.59666	0.0200907
43870	CELE_Y62H9A.16	NC_003284.9	WBGene00304791	190468	protein_coding	Y62H9A.16							WBGene00031006		CBG09423	-1.20124	0.0211063
4067	CELE_Y105E8A.19	NC_003279.8	WBGene00013677	173311	protein_coding	yars-1							WBGene00032190		CBG10961	1.49164	0.021902
													WBGene00024847	Cbr-trpl-5	CBG01638	1.8016	0.0231043
													WBGene00042446	Cbr-srv-36	CBG24302	1.42282	0.0242691
		unicos											WBGene00042842		CBG24810	1.80555	0.0242699
		NC_003283.11											WBGene00042155		CBG23918	0.807617	0.0258195
		NC_003279.8											WBGene00042510		CBG24384	1.27169	0.0258195
		NC_003282.8											WBGene00028840		CBG06590	1.39536	0.0262468
		NC_003281.10											WBGene00038518		CBG19264	-0.854968	0.0262468
		NC_003280.10											WBGene00026258	Cbr-ech-9	CBG03388	1.39665	0.0264888
		NC_003284.9											WBGene00032570		CBG11458	-0.895883	0.0276651
													WBGene00031158	Cbr-ugt-33	CBG09597	-0.929526	0.0283781
													WBGene00042997		CBG25024	0.988827	0.0287869
													WBGene00024846	Cbr-trpl-2	CBG01637	1.10497	0.0294443
													WBGene00023858		CBG00478	1.06376	0.0311894
													WBGene00024530	Cbr-cyp-34A4	CBG01268	-1.58882	0.0318111
													WBGene00036233		CBG16219	-1.23334	0.0318111
													WBGene00035992	Cbr-cyp-37B1	CBG15879	-2.37664	0.032111
													WBGene00042579		CBG24479	1.40307	0.0326067
													WBGene00028081	Cbr-ddo-1	CBG05678	-0.928854	0.0328921
													WBGene00034022		CBG13231	1.95015	0.0328921
													WBGene00037430		CBG17920	1.2583	0.0339218
													WBGene00086739		CBG25325	1.38137	0.0351081
													WBGene00028101		CBG05701	1.08874	0.0351324
													WBGene00037984	Cbr-acs-2	CBG18597	-1.19493	0.035454
													WBGene00036291		CBG16316	-0.92653	0.0376343
													WBGene00030656		CBG08978	0.871078	0.0407212
													WBGene00040381	Cbr-him-6	CBG21676	1.91262	0.0407212
													WBGene00025722	Cbr-chil-11	CBG02717	1.48594	0.0411445
													WBGene00039441		CBG20465	-0.773233	0.0411445
													WBGene00040925		CBG22335	1.33868	0.0424587
													WBGene00038821		CBG19641	1.44117	0.0428901
													WBGene00041481		CBG23055	0.910379	0.0435544
													WBGene00041829		CBG23478	-1.5922	0.0435544
													WBGene00026151		CBG03259	1.26185	0.0451205
													WBGene00024292		CBG00992	3.13664	0.0461334
													WBGene00042363		CBG24195	1.08704	0.0463287
													WBGene00035196	Cbr-ifta-1	CBG14804	1.02771	0.0471373
													WBGene00034515		CBG13818	-1.13103	0.0471446
													WBGene00032104	Cbr-ilys-5	CBG10836	-0.874181	0.0495925
