## Supplementary Tables for "Story of an infection: viral dynamics and host responses in the *Caenorhabditis elegans*-Orsay virus pathosystem": Supplementary Table S6_primers.xlsx

### Sheet: Sheet1
Primer name	Sequence	Application
oVG9_RNA1_qPCR_1_F	TTCCTGTCCAGGCAGTTCTA	qRT-PCR OrV
oVG10_RNA1_qPCR_1_R	GATGGATCTTGGCAAGCAGA	qRT-PCR OrV
oVG15_RNA2_qPCR_2_F	ACGAAGCAGTAGCCGTTAAG	qRT-PCR OrV
oVG16_RNA2_qPCR_2_R	GAGAACATCCTTCTCTGCGG	qRT-PCR OrV
oVG5_OrV_RNA1_3'_F	TAATACGACTCACTATAGGTTCCTGTCCAGGCAGTTCT	Standard curve
oVG6_OrV_RNA1_3'_R	GGACCTCTCCTGGGTATGTG	Standard curve
oVG7_OrV_RNA2_3'_F	TAATACGACTCACTATAGGCCTGTCAGAGTTGAGAACA	Standard curve
oVG8_OrV_RNA2_3'_R	ATAGCCGGGTATGGATAGCG	Standard curve
RNA1 1	GCCGGGCATTTTTGGCCCTAAGTGCTTTACACTCGGACCTCGTCGACATGCATT	smiFISH probe against OrV RNA1
RNA1 2	GGACCTGGATCGTTCTTGTTAGCCGACGTTACACTCGGACCTCGTCGACATGCATT	smiFISH probe against OrV RNA1
RNA1 3	CAATCTCGGGCATCTTGGTGTTAGCCAGTTACACTCGGACCTCGTCGACATGCATT	smiFISH probe against OrV RNA1
RNA1 4	GGCGTCTGCTTTGGCCTTGCGTTCTTTTACACTCGGACCTCGTCGACATGCATT	smiFISH probe against OrV RNA1
RNA1 5	GCTTCGATATTGAGCCTTGCGGTTTCCTTTACACTCGGACCTCGTCGACATGCATT	smiFISH probe against OrV RNA1
RNA1 6	ACTTCGTCCATTTTGTCTTTCGTCTCGGGTTACACTCGGACCTCGTCGACATGCATT	smiFISH probe against OrV RNA1
RNA1 7	ATGTACCACGGCATGTCGGTGCTAGTGTTACACTCGGACCTCGTCGACATGCATT	smiFISH probe against OrV RNA1
RNA1 8	TGGTAAGCCAGTATCCGTGCGTGCTGATTACACTCGGACCTCGTCGACATGCATT	smiFISH probe against OrV RNA1
RNA1 9	CTCGCGGATGGCATGCATCTCGTTGATTACACTCGGACCTCGTCGACATGCATT	smiFISH probe against OrV RNA1
RNA1 10	GGCGACTGGCTCGACCTTGATCATAGTTACACTCGGACCTCGTCGACATGCATT	smiFISH probe against OrV RNA1
RNA1 11	CGCGTTAACGGCGTTGGATCCAATAGAGCATTACACTCGGACCTCGTCGACATGCATT	smiFISH probe against OrV RNA1
RNA1 12	CTGTCGAGCCGATAGTGAATGGCGCTCTTACACTCGGACCTCGTCGACATGCATT	smiFISH probe against OrV RNA1
RNA1 13	CGATCGTGTATGACGTGCTGGCCTTCTTTACACTCGGACCTCGTCGACATGCATT	smiFISH probe against OrV RNA1
RNA1 14	CCGTGGTCAAGATGATGGCGTCACCAATTTACACTCGGACCTCGTCGACATGCATT	smiFISH probe against OrV RNA1
RNA1 15	TGCACCAACTCTTCGACGGAGTAGTGTTTCTTACACTCGGACCTCGTCGACATGCATT	smiFISH probe against OrV RNA1
RNA1 16	GCCGGTTTTCAAGATGAACACGGGTAAGTCCTTACACTCGGACCTCGTCGACATGCATT	smiFISH probe against OrV RNA1
RNA1 17	AGCTACTGGAGCTGGCAGTCCGATGATTACACTCGGACCTCGTCGACATGCATT	smiFISH probe against OrV RNA1
RNA1 18	GTATCAGAACGGAGAGCGAGTATCCCGCGTTACACTCGGACCTCGTCGACATGCATT	smiFISH probe against OrV RNA1
RNA1 19	GCCCTAGGGGGCCCTTTGACTGTATATTACACTCGGACCTCGTCGACATGCATT	smiFISH probe against OrV RNA1
RNA1 20	CAATTCGCTTTAGCGGTCATGCTAGCTGTTACACTCGGACCTCGTCGACATGCATT	smiFISH probe against OrV RNA1
RNA1 21	GCAAATGTGGCTACGCTGCCGTTTACTTTACACTCGGACCTCGTCGACATGCATT	smiFISH probe against OrV RNA1
RNA1 22	TGACGGCAGGACCTAGGTACAATTGCCTTACACTCGGACCTCGTCGACATGCATT	smiFISH probe against OrV RNA1
RNA2 1	TTGGAACGCTGTCATTTTACGCCATACAGTGTTACACTCGGACCTCGTCGACATGCATT	smiFISH probe against OrV RNA2
RNA2 2	ACAAGGCACTCCTCTGCATGTTGATGTTTACACTCGGACCTCGTCGACATGCATT	smiFISH probe against OrV RNA2
RNA2 3	TAGACAATGCCGTTTACCTGTACCGTTGGGTTACACTCGGACCTCGTCGACATGCATT	smiFISH probe against OrV RNA2
RNA2 4	CCTTGATCTTAACAGTTGGCTCGTTGACGACTTACACTCGGACCTCGTCGACATGCATT	smiFISH probe against OrV RNA2
RNA2 5	ATTCGAATTTCTTCTTGTGACCGAGAACATCCTTACACTCGGACCTCGTCGACATGCATT	smiFISH probe against OrV RNA2
RNA2 6	TGCAGCTATGGTAGCACGTGCATACCTTACACTCGGACCTCGTCGACATGCATT	smiFISH probe against OrV RNA2
RNA2 7	GTGATATCAGGATGTGGCCCACCCTGTTACACTCGGACCTCGTCGACATGCATT	smiFISH probe against OrV RNA2
RNA2 8	GTGTGGTCGGCCACGATTGCCGAGATTTTACACTCGGACCTCGTCGACATGCATT	smiFISH probe against OrV RNA2
RNA2 9	AGTCTGGTCACTTTCCTTGCGGAACGTGTTACACTCGGACCTCGTCGACATGCATT	smiFISH probe against OrV RNA2
RNA2 10	TCAACCGTGACTGGACAGATCTGACTTGGTTACACTCGGACCTCGTCGACATGCATT	smiFISH probe against OrV RNA2
RNA2 11	GTCGTTCGCAATGCATTGGCTTTAGCTACTTACACTCGGACCTCGTCGACATGCATT	smiFISH probe against OrV RNA2
RNA2 12	GTTGTGTACATGGACGTCGACCATGCGAGTTACACTCGGACCTCGTCGACATGCATT	smiFISH probe against OrV RNA2
RNA2 13	ACTCTCGGCAATCTCGACCTTGACTTGTTACACTCGGACCTCGTCGACATGCATT	smiFISH probe against OrV RNA2
RNA2 14	ATCGGTTCGTCTTGGAATGAAACCGGGACGATTACACTCGGACCTCGTCGACATGCATT	smiFISH probe against OrV RNA2
RNA2 15	GATAGCTGAAGTGAACGGAGCCGTTACGGCTTACACTCGGACCTCGTCGACATGCATT	smiFISH probe against OrV RNA2
RNA2 16	GGTGTCAGGTCTTTGGGAGTCTGACCGATTTACACTCGGACCTCGTCGACATGCATT	smiFISH probe against OrV RNA2
RNA2 17	CCCAAGGCGATAGGCAATGTCTGGTGTGTTACACTCGGACCTCGTCGACATGCATT	smiFISH probe against OrV RNA2
RNA2 18	TATGTGTGTTGTTCTTGTTTGCGTGAGGGGACTTACACTCGGACCTCGTCGACATGCATT	smiFISH probe against OrV RNA2
gst-35 5’ sgRNA 1	AAGTAGGTCAGCTTGTAGGA	sgRNA for gst-35 CRISPR KO
gst-35 5’ sgRNA 2	GTCGAAGTAGGTCAGCTTGT	sgRNA for gst-35 CRISPR KO
gst-35 3’ sgRNA 1	agaaaTTACATATCTCTTTC	sgRNA for gst-35 CRISPR KO
gst-35 3’ sgRNA 2	CTATGGACTTCCAGAGTTGA	sgRNA for gst-35 CRISPR KO
gst-35 5’ seq F	AATTTACGCCAATTTCCCAACG	For sequencing gst-35 locus
gst-35 3' seq R	GCAAAGTTTATGGTGAAAACATAGT	For sequencing gst-35 locus
dpy-10 sgRNA	GCTACCATAGGCACCACGAG	sgRNA for dpy-10 CRISPR
